# An untargeted metabolomics strategy to measure differences in metabolite uptake and excretion by mammalian cell lines

**DOI:** 10.1101/2020.06.02.129239

**Authors:** Marina Wright Muelas, Ivayla Roberts, Farah Mughal, Steve O’Hagan, Philip J. Day, Douglas B. Kell

**Author notes:** Correspondence to Marina Wright Muelas and Douglas B. Kell.

## Abstract

**Introduction:** It is widely but erroneously believed that drugs get into cells by passing through the phospholipid bilayer portion of the plasma and other membranes. Much evidence shows, however, that this is not the case, and that drugs cross biomembranes by hitchhiking on transporters for other natural molecules to which these drugs are structurally similar. Untargeted metabolomics can provide a method for determining the differential uptake of such metabolites.

**Objectives:** Blood serum contains many thousands of molecules and provides a convenient source of biologically relevant metabolites. Our objective was to measure them.

**Methods:** We develop an untargeted LC-MS/MS method to detect a broad range of compounds present in human serum. We apply this to the analysis of the time course of the uptake and secretion of metabolites in serum by several human cell lines, by analysing changes in the serum that represents the extracellular phase (the ‘exometabolome’ or metabolic footprint).

**Results:** Our method measures some 4,000-5,000 metabolic features in both ES^+^ and ES^−^ modes. We show that the metabolic footprints of different cell lines differ greatly from each other.

**Conclusion:** Our new, 15-minute untargeted metabolome method allows for the robust and convenient measurement of differences in the uptake of serum compounds by cell lines following incubation in serum, and its relation to differences in transporter expression.
