## Supplementary Information 2: Compound Discoverer settings for "An untargeted metabolomics strategy to measure differences in metabolite uptake and excretion by mammalian cell lines"

### Sheet: ESI POS CD WORKFLOW
Compound Discoverer 3.1 worflow settings for ESI Pos data
Created with Discoverer version: 3.1.1.12
[Input Files (6)]
-->Select Spectra (33)
[Select Spectra (33)]
-->Align Retention Times (26)
[Align Retention Times (26)]
-->Detect Compounds (9)
[Detect Compounds (9)]
-->Group Compounds (31)
[Group Compounds (31)]
-->Fill Gaps (32)
-->Assign Compound Annotations (25)
-->Search mzCloud (22)
-->Search mzVault (36)
-->Search ChemSpider (23)
-->Search Mass Lists (37)
-->Predict Compositions (29)
[Fill Gaps (32)]
-->Normalize Areas (30)
[Normalize Areas (30)]
-->Mark Background Compounds (49)
[Search ChemSpider (23)]
-->Apply mzLogic (35)
[Search Mass Lists (37)]
-->Apply mzLogic (35)
[Mark Background Compounds (49)]
[Assign Compound Annotations (25)]
[Search mzCloud (22)]
[Search mzVault (36)]
[Apply mzLogic (35)]
[Predict Compositions (29)]
[Differential Analysis (17)]
[Descriptive Statistics (39)]
------------------------------------------------------------------
Processing node 6: Input Files
------------------------------------------------------------------
Input Data:
- File Name(s) (Hidden):
------------------------------------------------------------------
Processing node 33: Select Spectra
------------------------------------------------------------------
1. General Settings:
- Precursor Selection: Use MS(n - 1) Precursor
- Use Isotope Pattern in Precursor Reevaluation: True
- Provide Profile Spectra: Automatic
- Store Chromatograms: False
2. Spectrum Properties Filter:
- Lower RT Limit: 0
- Upper RT Limit: 0
- First Scan: 0
- Last Scan: 0
- Ignore Specified Scans: (not Specified)
- Lowest Charge State: 0
- Highest Charge State: 0
- Min. Precursor Mass: 0 Da
- Max. Precursor Mass: 5000 Da
- Total Intensity Threshold: 0
- Minimum Peak Count: 1
3. Scan Event Filters:
- Mass Analyzer: (not Specified)
- MS Order: Any
- Activation Type: (not Specified)
- Min. Collision Energy: 0
- Max. Collision Energy: 1000
- Scan Type: Any
- Polarity Mode: (not Specified)
4. Peak Filters:
- S/N Threshold (FT-only): 1.5
5. Replacements for Unrecognized Properties:
- Unrecognized Charge Replacements: 1
- Unrecognized Mass Analyzer Replacements: ITMS
- Unrecognized MS Order Replacements: MS2
- Unrecognized Activation Type Replacements: CID
- Unrecognized Polarity Replacements: +
- Unrecognized MS Resolution@200 Replacements: 60000
- Unrecognized MSn Resolution@200 Replacements: 30000
------------------------------------------------------------------
Processing node 26: Align Retention Times
------------------------------------------------------------------
1. General Settings:
- alignment Model: Adaptive curve
- alignment Fallback: Use Linear Model
- Maximum Shift [min]: 0.3
- Shift Reference File: True
- Mass Tolerance: 3 ppm
- Remove Outlier: True
------------------------------------------------------------------
Processing node 9: Detect Compounds
------------------------------------------------------------------
1. General Settings:
- Mass Tolerance [ppm]: 5 ppm
- Intensity Tolerance [%]: 30
- S/N Threshold: 5
- Min. Peak Intensity: 500000
- Ions:
[2M+H]+1
[2M+K]+1
[2M+Na]+1
[M+2H]+2
[M+H]+1
[M+H+MeOH]+1
[M+K]+1
[M+Na]+1
- Base Ions: [M+H]+1; [M-H]-1
- Min. Element Counts: C H
- Max. Element Counts : C90 H159 BR3 CL4 K2 N10 NA2 O15 P3 S5
2. Peak Detection:
- Filter Peaks: True
- Max. Peak Width [min]: 0.5
- Remove Singlets: True
- Min. # Scans per Peak: 5
- Min. # Isotopes: 1
------------------------------------------------------------------
Processing node 31: Group Compounds
------------------------------------------------------------------
1. Compound Consolidation:
- Mass Tolerance: 3 ppm
- RT Tolerance [min]: 0.2
2. Fragment Data Selection:
- Preferred Ions: [M+H]+1; [M-H]-1
------------------------------------------------------------------
Processing node 32: Fill Gaps
------------------------------------------------------------------
1. General Settings:
- Mass Tolerance: 5 ppm
- S/N Threshold: 1.5
- Use Real Peak Detection: True
------------------------------------------------------------------
Processing node 30: Normalize Areas
------------------------------------------------------------------
1. QC-based Area Correction:
- Regression Model: Cubic Spline
- Min. QC Coverage [%]: 50
- Max. QC Area RSD [%]: 30
- Max. # Files Between QC Files: 20
2. Area Normalization:
- Normalization Type: [None]
- Exclude Blanks: True
3. Scaling Factor:
- Study Factor Name: (not Specified)
------------------------------------------------------------------
Processing node 49: Mark Background Compounds
------------------------------------------------------------------
1. General Settings:
- Max. Sample/Blank: 5
- Max. Blank/Sample: 0
- Hide Background: True
------------------------------------------------------------------
Processing node 25: Assign Compound Annotations
------------------------------------------------------------------
1. General Settings:
- Mass Tolerance: 5 ppm
2. Data Sources:
- Data Source #1: mzCloud Search
- Data Source #2: Predicted Compositions
- Data Source #3: ChemSpider Search
- Data Source #4: MassList Search
- Data Source #5: mzVault Search
- Data Source #6: (not specified)
- Data Source #7: (not specified)
3. Scoring Rules:
- Use mzLogic: True
- Use Spectral Distance: True
- SFit Threshold: 20
- SFit Range: 20
------------------------------------------------------------------
Processing node 22: Search mzCloud
------------------------------------------------------------------
1. General Settings:
- compound Classes: all
- Precursor Mass Tolerance: 5 ppm
- FT Fragment Mass Tolerance: 10 ppm
- IT Fragment Mass Tolerance: 0.4 Da
- Library: Autoprocessed; Reference
- Post Processing: Recalibrated
- Max. # Results: 10
- Annotate Matching Fragments: True
2. DDA Search:
- Identity Search: HighChem HighRes
- Match Activation Type: True
- Match Activation Energy: Match with Tolerance
- Activation Energy Tolerance: 20
- Apply Intensity Threshold: True
- Similarity Search: Similarity Forward
- Match Factor Threshold: 60
3. DIA Search:
- Use DIA Scans for Search: False
- Max. Isolation Width [Da]: 500
- Match Activation Type: False
- Match Activation Energy: Any
- Activation Energy Tolerance: 100
- Apply Intensity Threshold: False
- Match Factor Threshold: 20
------------------------------------------------------------------
Processing node 36: Search mzVault
------------------------------------------------------------------
1. Search Settings:
- mzVault Library: Bamba lab 34 lipid mediators library stepped NCE 10 30 45.db|Bamba lab 598 polar metabolites stepped NCE 10 30 45.db|Test_mz_Vault.db|Amino_Acids_QE.db|RESOLUTE_Serum.db|MoNA-export-VF-NPL_QExactive.db|MoNA-export-HMDB.db|AAs_Pos_IDX.d
- Max. # Results: 10
- Match Factor Threshold: 50
- Search Algorithm: HighChem HighRes
- Match Analyzer Type: True
- IT Fragment Mass Tolerance: 0.4 Da
- FT Fragment Mass Tolerance: 10 ppm
- Use Retention Time: False
- Precursor Mass Tolerance: 5 ppm
- Apply Intensity Threshold: True
- Match Ionization Method: True
- Ion Activation Energy Tolerance: 20
- Match Ion Activation Energy: Match with Tolerance
- Match Ion Activation Type: True
- compound Classes: all
- Remove Precursor Ion: True
- RT Tolerance [min]: 2
------------------------------------------------------------------
Processing node 23: Search ChemSpider
------------------------------------------------------------------
1. Search Settings:
- Database(s):
BioCyc
Human Metabolome Database
KEGG
LipidMAPS
NIST
- Search Mode: By Formula or Mass
- Mass Tolerance: 3 ppm
- Max. # of results per compound: 100
- Max. # of Predicted Compositions to be searched per Compound: 3
- Result Order (for Max.# of Results per compound): Order By Mass Deviation (ASC)
2. Predicted Composition Annotation:
- Check All Predicted Compositions: True
------------------------------------------------------------------
Processing node 35: Apply mzLogic
------------------------------------------------------------------
1. Search Settings:
- FT Fragment Mass Tolerance: 10 ppm
- IT Fragment Mass Tolerance: 0.4 Da
- Max. # Compounds: 0
- Max. # mzCloud Similarity Results to consider per Compound: 25
- Match Factor Threshold: 30
------------------------------------------------------------------
Processing node 37: Search Mass Lists
------------------------------------------------------------------
1. Search Settings:
- Mass Lists: Arita Lab 6549 Flavonoid Structure Database.masslist|EFS HRAM Compound Database.masslist|Endogenous Metabolites database 4400 compounds.massList|Extractables and Leachables HRAM Compound Database.massList|DBK Compounds of Interest.massList|
- Mass Tolerance: 3 ppm
- Use Retention Time: False
- RT Tolerance [min]: 2
------------------------------------------------------------------
Processing node 29: Predict Compositions
------------------------------------------------------------------
1. Prediction Settings:
- Mass Tolerance: 3 ppm
- Min. Element Counts: C H
- Max. Element Counts :C90 H159 BR3 CL4 N10 O18 P3 S5
- Min. RDBE: 0
- Max. RDBE: 40
- Min. H/C: 0.1
- Max. H/C: 4
- Max. # Candidates: 10
- Max. # Internal Candidates: 200
2. Pattern Matching:
- Intensity Tolerance [%]: 30
- Intensity Threshold [%]: 0.1
- S/N Threshold: 3
- Min. Spectral Fit [%]: 30
- Min. Pattern Cov. [%]: 90
- Use Dynamic Recalibration: True
3. Fragments Matching:
- Use Fragments Matching: True
- Mass Tolerance: 5 ppm
- S/N Threshold: 3
------------------------------------------------------------------
Processing node 17: Differential Analysis
------------------------------------------------------------------
1. General Settings:
- Log10 Transform Values: False
------------------------------------------------------------------
Processing node 39: Descriptive Statistics
------------------------------------------------------------------
No parameters

### Sheet: ESI NEG CD WORKFLOW
Compound Discoverer 3.1 worflow settings for ESI Pos data
Created with Discoverer version: 3.1.1.12
[Input Files (6)]
-->Select Spectra (33)
[Select Spectra (33)]
-->Align Retention Times (26)
[Align Retention Times (26)]
-->Detect Compounds (9)
[Detect Compounds (9)]
-->Group Compounds (31)
[Group Compounds (31)]
-->Fill Gaps (32)
-->Assign Compound Annotations (25)
-->Search mzCloud (22)
-->Search mzVault (36)
-->Search ChemSpider (23)
-->Search Mass Lists (37)
-->Predict Compositions (29)
[Fill Gaps (32)]
-->Normalize Areas (30)
[Normalize Areas (30)]
-->Mark Background Compounds (49)
[Search ChemSpider (23)]
-->Apply mzLogic (35)
[Search Mass Lists (37)]
-->Apply mzLogic (35)
[Mark Background Compounds (49)]
[Assign Compound Annotations (25)]
[Search mzCloud (22)]
[Search mzVault (36)]
[Apply mzLogic (35)]
[Predict Compositions (29)]
[Descriptive Statistics (50)]
[Differential Analysis (51)]
------------------------------------------------------------------
Processing node 6: Input Files
------------------------------------------------------------------
Input Data:
- File Name(s) (Hidden):
------------------------------------------------------------------
Processing node 33: Select Spectra
------------------------------------------------------------------
1. General Settings:
- Precursor Selection: Use MS(n - 1) Precursor
- Use Isotope Pattern in Precursor Reevaluation: True
- Provide Profile Spectra: Automatic
- Store Chromatograms: False
2. Spectrum Properties Filter:
- Lower RT Limit: 0
- Upper RT Limit: 0
- First Scan: 0
- Last Scan: 0
- Ignore Specified Scans: (not Specified)
- Lowest Charge State: 0
- Highest Charge State: 0
- Min. Precursor Mass: 0 Da
- Max. Precursor Mass: 5000 Da
- Total Intensity Threshold: 0
- Minimum Peak Count: 1
3. Scan Event Filters:
- Mass Analyzer: (not Specified)
- MS Order: Any
- Activation Type: (not Specified)
- Min. Collision Energy: 0
- Max. Collision Energy: 1000
- Scan Type: Any
- Polarity Mode: (not Specified)
4. Peak Filters:
- S/N Threshold (FT-only): 1.5
5. Replacements for Unrecognized Properties:
- Unrecognized Charge Replacements: 1
- Unrecognized Mass Analyzer Replacements: ITMS
- Unrecognized MS Order Replacements : MS2
- Unrecognized Activation Type Replacements: CID
- Unrecognized Polarity Replacements: +
- Unrecognized MS Resolution@200 Replacements: 60000
- Unrecognized MSn Resolution@200 Replacements: 30000
------------------------------------------------------------------
Processing node 26: Align Retention Times
------------------------------------------------------------------
1. General Settings:
- alignment Model: Adaptive curve
- alignment Fallback: Use Linear Model
- Maximum Shift [min]: 0.3
- Shift Reference File: True
- Mass Tolerance: 5 ppm
- Remove Outlier: True
------------------------------------------------------------------
Processing node 9: Detect Compounds
------------------------------------------------------------------
1. General Settings:
- Mass Tolerance [ppm]: 5 ppm
- Intensity Tolerance [%]: 30
- S/N Threshold: 5
- Min. Peak Intensity: 100000
- Ions:
	[2M+FA-H]-1
	[2M-H]-1
	[M+FA-H]-1
	[M-2H]-2
	[M-2H+K]-1
	[M-H]-1
- Base Ions: [M+H]+1; [M-H]-1
- Min. Element Counts: C H
- Max. Element Counts : C90 H159 BR3 CL4 K2 N10 NA2 O15 P3 S5
2. Peak Detection:
- Filter Peaks: True
- Max. Peak Width [min]: 0.5
- Remove Singlets: True
- Min. # Scans per Peak: 5
- Min. # Isotopes: 1
------------------------------------------------------------------
Processing node 31: Group Compounds
------------------------------------------------------------------
1. Compound Consolidation:
- Mass Tolerance: 5 ppm
- RT Tolerance [min]: 0.2
2. Fragment Data Selection:
- Preferred Ions: [M+H]+1; [M-H]-1
------------------------------------------------------------------
Processing node 32: Fill Gaps
------------------------------------------------------------------
1. General Settings:
- Mass Tolerance: 5 ppm
- S/N Threshold: 1.5
- Use Real Peak Detection: True
------------------------------------------------------------------
Processing node 30: Normalize Areas
------------------------------------------------------------------
1. QC-based Area Correction:
- Regression Model: Cubic Spline
- Min. QC Coverage [%]: 50
- Max. QC Area RSD [%]: 30
- Max. # Files Between QC Files: 20
2. Area Normalization:
- Normalization Type: [None]
- Exclude Blanks: True
3. Scaling Factor:
- Study Factor Name: (not Specified)
------------------------------------------------------------------
Processing node 49: Mark Background Compounds
------------------------------------------------------------------
1. General Settings:
- Max. Sample/Blank: 5
- Max. Blank/Sample: 0
- Hide Background: True
------------------------------------------------------------------
Processing node 25: Assign Compound Annotations
------------------------------------------------------------------
1. General Settings:
- Mass Tolerance: 5 ppm
2. Data Sources:
- Data Source #1: mzCloud Search
- Data Source #2: Predicted Compositions
- Data Source #3: ChemSpider Search
- Data Source #4: MassList Search
- Data Source #5: mzVault Search
- Data Source #6: (not specified)
- Data Source #7: (not specified)
3. Scoring Rules:
- Use mzLogic: True
- Use Spectral Distance: True
- SFit Threshold: 20
- SFit Range: 20
------------------------------------------------------------------
Processing node 22: Search mzCloud
------------------------------------------------------------------
1. General Settings:
- compound Classes: all
- Precursor Mass Tolerance: 5 ppm
- FT Fragment Mass Tolerance: 10 ppm
- IT Fragment Mass Tolerance: 0.4 Da
- Library: Autoprocessed; Reference
- Post Processing: Recalibrated
- Max. # Results: 10
- Annotate Matching Fragments: True
2. DDA Search:
- Identity Search: HighChem HighRes
- Match Activation Type: True
- Match Activation Energy: Match with Tolerance
- Activation Energy Tolerance: 20
- Apply Intensity Threshold: True
- Similarity Search: Similarity Forward
- Match Factor Threshold: 60
3. DIA Search:
- Use DIA Scans for Search: False
- Max. Isolation Width [Da]: 500
- Match Activation Type: False
- Match Activation Energy: Any
- Activation Energy Tolerance: 100
- Apply Intensity Threshold: False
- Match Factor Threshold: 20
------------------------------------------------------------------
Processing node 36: Search mzVault
------------------------------------------------------------------
1. Search Settings:
- mzVault Library: Bamba lab 34 lipid mediators library stepped NCE 10 30 45.db|Bamba lab 598 polar metabolites stepped NCE 10 30 45.db|Amino_Acids_QE.db|ISTDs_w_QE.db|RESOLUTE_Serum.db|MoNA-export-VF-NPL_QExactive.db|MoNA-export-HMDB.db|AAs_Pos_IDX.db|DBK_Cpds_Interest_QE.db|mzVault Autoprocessed May 2019.db|mzVault Reference May 2019.db
- Max. # Results: 10
- Match Factor Threshold: 50
- Search Algorithm: HighChem HighRes
- Match Analyzer Type: True
- IT Fragment Mass Tolerance: 0.4 Da
- FT Fragment Mass Tolerance: 10 ppm
- Use Retention Time: False
- Precursor Mass Tolerance: 5 ppm
- Apply Intensity Threshold: True
- Match Ionization Method: True
- Ion Activation Energy Tolerance: 20
- Match Ion Activation Energy: Match with Tolerance
- Match Ion Activation Type: True
- compound Classes: all
- Remove Precursor Ion: True
- RT Tolerance [min]: 2
------------------------------------------------------------------
Processing node 23: Search ChemSpider
------------------------------------------------------------------
1. Search Settings:
- Database(s):
	BioCyc
	Human Metabolome Database
	KEGG
	MassBank
	NIST
- Search Mode: By Formula or Mass
- Mass Tolerance: 3 ppm
- Max. # of results per compound: 100
- Max. # of Predicted Compositions to be searched per Compound: 3
- Result Order (for Max.# of Results per compound): Order By Mass Deviation (ASC)
2. Predicted Composition Annotation:
- Check All Predicted Compositions: True
------------------------------------------------------------------
Processing node 35: Apply mzLogic
------------------------------------------------------------------
1. Search Settings:
- FT Fragment Mass Tolerance: 10 ppm
- IT Fragment Mass Tolerance: 0.4 Da
- Max. # Compounds: 0
- Max. # mzCloud Similarity Results to consider per Compound: 25
- Match Factor Threshold: 30
------------------------------------------------------------------
Processing node 37: Search Mass Lists
------------------------------------------------------------------
1. Search Settings:
- Mass Lists: Arita Lab 6549 Flavonoid Structure Database.masslist|EFS HRAM Compound Database.masslist|Endogenous Metabolites database 4400 compounds.massList|Extractables and Leachables HRAM Compound Database.massList|DBK Compounds of Interest.massList|DBK_Amino_Acids.massList|SMDB.massList|ISTDs.massList|COCONUT NP .massList
- Mass Tolerance: 3 ppm
- Use Retention Time: False
- RT Tolerance [min]: 2
------------------------------------------------------------------
Processing node 29: Predict Compositions
------------------------------------------------------------------
1. Prediction Settings:
- Mass Tolerance: 3 ppm
- Min. Element Counts: C H
- Max. Element Counts : C90 H159 BR3 CL4 K2 N10 NA2 O15 P3 S5
- Min. RDBE: 0
- Max. RDBE: 40
- Min. H/C: 0.1
- Max. H/C: 4
- Max. # Candidates: 10
- Max. # Internal Candidates: 200
2. Pattern Matching:
- Intensity Tolerance [%]: 30
- Intensity Threshold [%]: 0.1
- S/N Threshold: 3
- Min. Spectral Fit [%]: 30
- Min. Pattern Cov. [%]: 90
- Use Dynamic Recalibration: True
3. Fragments Matching:
- Use Fragments Matching: True
- Mass Tolerance: 5 ppm
- S/N Threshold: 3
------------------------------------------------------------------
Processing node 50: Descriptive Statistics
------------------------------------------------------------------
No parameters
------------------------------------------------------------------
Processing node 51: Differential Analysis
------------------------------------------------------------------
1. General Settings:
- Log10 Transform Values: True
